# Functional unknomics: closing the knowledge gap to accelerate biomedical research

**DOI:** 10.1101/2022.06.28.497983

**Authors:** Joao Rocha, Satish Arcot Jayaram, Tim J. Stevens, Nadine Muschalik, Rajen D. Shah, Sahar Emran, Cristina Robles, Matthew Freeman, Sean Munro

## Abstract

The human genome encodes ∼20,000 proteins, many still uncharacterised. Scientific and social factors have resulted in a focus on well-studied proteins, leading to a concern that poorly understood genes are unjustifiably neglected. To address this, we have developed an “Unknome database” that ranks proteins based on how little is known about them. We applied RNAi in *Drosophila* to 260 unknown genes that are conserved between flies and humans. About a quarter are required for viability, and functional screening of the rest revealed hits for fertility, development, locomotion, protein quality control and resilience to stress. CRISPR/Cas9 gene disruption validated a component of Notch signalling and two genes contributing to male fertility. Our work demonstrates the importance of poorly understood genes, provides a resource for future research acceleration, and highlights a need for our awareness of ignorance to be protected from erosion by automated database annotation.
