## Supplemental Table 1 for "Functional unknomics: closing the knowledge gap to accelerate biomedical research"

### Sheet: UnknomeDataset
stock no.	cg_number	fbgn_id	VDRC ID	Off-target	s19	CAN repeats	Insertion	Integration site	Lethality (Da-GAL4)	yeast_id(s)	worm_id(s)	zebrafish_id(s)	mouse_id(s)	human_id(s)	stock no.
JS1	CG3184	FBgn0029892	108988	0	1	2	viable	30B	Viable	YBR246W		ENSDARP00000083772	MGI:1914478	WDR85_HUMAN	JS1
JS2	CG4662	FBgn0038735	103654	0	1	2	viable	30B	Viable		WBGene00008345	ENSDARP00000082292,ENSDARP00000099029	MGI:1925756	EFHA2_HUMAN	JS2
JS3	CG12004	FBgn0035236	101732	0	1	2	viable	30B	Viable		WBGene00009574	ENSDARP00000097672,ENSDARP00000066388,ENSDARP00000090847,ENSDARP00000099530,ENSDARP00000055153	MGI:2445179,MGI:2384562,MGI:2385897	T184B_HUMAN,T184C_HUMAN,T184A_HUMAN	JS3
JS4	CG5850	FBgn0032172	103404	1	1	2	viable	40D	Semi	YKR051W	WBGene00009574	ENSDARP00000097672,ENSDARP00000066388,ENSDARP00000090847,ENSDARP00000099530,ENSDARP00000055153	MGI:2445179,MGI:2384562,MGI:2385897	T184B_HUMAN,T184C_HUMAN,T184A_HUMAN	JS4
JS5	CG3703	FBgn0040348	107712	3	1	2	viable	30B	Semi		WBGene00020572	ENSDARP00000098187	MGI:2144506	RUND1_HUMAN	JS5
JS6	CG13784	FBgn0031897	110080	0	1	2	viable	40D	Semi	YMR010W	WBGene00011827	ENSDARP00000086039	MGI:1914193	PQLC1_HUMAN	JS6
JS7	CG6695	FBgn0039215	107965	1	1	3	viable	not determined	Semi		WBGene00009200	ENSDARP00000082858	MGI:1855695	CLASR_HUMAN	JS7
JS8	CG4593	FBgn0029929	101502	0	1	2	viable	30B	Lethal	YMR132C	WBGene00013213	ENSDARP00000030117	MGI:1914429	CCD25_HUMAN	JS8
JS9	CG8486	FBgn0031993	105132	0	1	2	viable	40D	Semi		WBGene00011862	ENSDARP00000101429,ENSDARP00000101587,ENSDARP00000101687,ENSDARP00000104183,ENSDARP00000099291	MGI:3603204,MGI:1918781	PIEZ2_HUMAN,PIEZ1_HUMAN	JS9
JS10	CG7974	FBgn0035254	106966	1	0.99	2	viable	30B	Viable		WBGene00011969	ENSDARP00000027320	MGI:2385132	CI078_HUMAN	JS10
JS11	CG9752	FBgn0034614	105389	0	1	2	viable	30B	Viable		WBGene00015702	ENSDARP00000069326	MGI:1917403	CI064_HUMAN	JS11
JS12	CG15618	FBgn0031077	108285	0	1	2	viable	30B	Viable	YMR259C	WBGene00022361	ENSDARP00000099400	MGI:3039623	THADA_HUMAN	JS12
JS13	CG10053	FBgn0037490	110453	0	1	2	viable	30B	Viable	YLR271W	WBGene00011451	ENSDARP00000034146	MGI:1858435	CCD75_HUMAN	JS13
JS14	CG9154	FBgn0031777	101448	1	0.87	4	viable	30B	Viable	YGR001C	WBGene00043057	ENSDARP00000059401	MGI:1915293	N6MT2_HUMAN	JS14
JS15	CG14290	FBgn0038662	103829	0	1	4	viable	30B	Viable	YGL080W	WBGene00011119	ENSDARP00000089905	MGI:1915240	BR44L_HUMAN	JS15
JS16	CG4957	FBgn0032205	100692	1	1	2	viable	30B	Viable	YGR021W	WBGene00021757	ENSDARP00000085979	MGI:1917457	TACO1_HUMAN	JS16
JS17	CG4749	FBgn0031308	100615	0	1	2	viable	40D	Lethal		#N/A	#N/A	#N/A	#N/A	JS17
JS18	CG6984	FBgn0034191	110411	0	1	3	viable	40D	Semi		WBGene00001151	ENSDARP00000100531	MGI:1915106	ECHD3_HUMAN	JS18
JS19	CG2006	FBgn0039664	109100	2	0.61	3	viable	40D	Lethal		WBGene00175030	ENSDARP00000076931	MGI:1916435	DTWD1_HUMAN	JS19
JS20	CG11534	FBgn0046296	108938	0	1	2	viable	30B	Viable		WBGene00017646	ENSDARP00000089275	MGI:1346331	DEFI8_HUMAN	JS20
JS21	CG14480	FBgn0034242	106633	0	1	2	viable	30B	Viable		WBGene00007705	ENSDARP00000061015	MGI:1919637	F192A_HUMAN	JS21
JS22	CG8245	FBgn0033031	103562	0	1	2	lethal	40D	Lethal		WBGene00015623,WBGene00012002,WBGene00020402	ENSDARP00000056648	MGI:1916027	TMM53_HUMAN	JS22
JS23	CG31717	FBgn0051717	105379	0	1	3	viable	30B	Viable		WBGene00020486	ENSDARP00000074783	MGI:1921661	PPAC2_HUMAN	JS23
JS24	CG10470	FBgn0032746	103707	1	0.83	3	lethal	30B	Viable		WBGene00009045	ENSDARP00000091049	MGI:1921173	TMCO1_HUMAN	JS24
JS25	CG32441	FBgn0052441	102827	0	1	2	viable	40D	Lethal		WBGene00012829	ENSDARP00000071497	MGI:1916933	INM02_HUMAN	JS25
JS26	CG4646	FBgn0033810	109581	1	1	2	viable	30B	Viable	YCR090C	WBGene00009776	ENSDARP00000086911	MGI:1921348	CA123_HUMAN	JS26
JS27	CG6153	FBgn0032445	107336	0	1	3	viable	30B	Viable		WBGene00022704	ENSDARP00000047635	MGI:1913443	PITH1_HUMAN	JS27
JS28	CG8135	FBgn0037689	107416	1	1	3	viable	30B	Viable		WBGene00008165	ENSDARP00000015998,ENSDARP00000043642	MGI:2444173	LMBD2_HUMAN	JS28
JS29	CG32333	FBgn0052333	100303	0	1	3	viable	40D	Semi		WBGene00015635	ENSDARP00000078076,ENSDARP00000078070	MGI:1917613,MGI:1915437	F135A_HUMAN,F135B_HUMAN	JS29
JS30	CG8312	FBgn0037720	109340	4	0.99	2	viable	40D	Semi		WBGene00009930	ENSDARP00000063149	MGI:2676309	FA43A_HUMAN	JS30
JS31	CG16812	FBgn0032488	102840	0	1	2	viable	40D	Lethal		WBGene00010002	ENSDARP00000018013	MGI:1913617	CS047_HUMAN	JS31
JS32	CG4953	FBgn0032204	100601	0	1	2	viable	30B	Viable		#N/A	#N/A	#N/A	#N/A	JS32
JS33	CG3054	FBgn0022153	103629	0	1	2	viable	40D	Semi		WBGene00017010	ENSDARP00000100987	MGI:1919197	K0195_HUMAN	JS33
JS34	CG6613	FBgn0034694	108079	0	1	2	viable	30B	Viable		A5PEX4_CAEEL	ENSDARP00000046879	MGI:2443627	PKHM3_HUMAN	JS34
JS35	CG1695	FBgn0031116	106947	0	1	4	viable	40D	Lethal		WBGene00008018	ENSDARP00000047840,ENSDARP00000060945,ENSDARP00000086789	MGI:2144695,MGI:107320	SGSM1_HUMAN,SGSM2_HUMAN	JS35
JS36	CG9213	FBgn0030655	101717	0	1	3	viable	30B	Viable		WBGene00015156	ENSDARP00000057746	MGI:1918023	C19L2_HUMAN	JS36
JS37	CG6982	FBgn0039014	102985	0	1	0	viable	40D	Semi		WBGene00006875	ENSDARP00000063517	MGI:2177570	TMM47_HUMAN	JS37
JS38	CG1309	FBgn0035519	104669	0	1	3	viable	30B	Viable		WBGene00018131	ENSDARP00000103741	MGI:99476	ABHGA_HUMAN	JS38
JS39	CG31320	FBgn0051320	106702	0	1	3	viable	40D	Semi			ENSDARP00000099975	MGI:3616079	HEAT2_HUMAN	JS39
JS40	CG8237	FBgn0033350	103932	0	1	3	viable	not determined	Lethal		WBGene00018593	ENSDARP00000002079,ENSDARP00000008544	MGI:2145496	FA8A1_HUMAN	JS40
JS41	CG5323	FBgn0034362	105742	0	1	2	viable	30B	Viable		WBGene00014022	ENSDARP00000058723	MGI:1913738	F136A_HUMAN	JS41
JS42	CG5327	FBgn0034363	103312	0	1	2	viable	30B	Viable		WBGene00014022	ENSDARP00000058723	MGI:1913738	F136A_HUMAN	JS42
JS43	CG12863	FBgn0033948	107989	0	1	2	viable	30B	Viable		WBGene00009352	ENSDARP00000022770	MGI:1926046	ZCHC4_HUMAN	JS43
JS44	CG11210	FBgn0033259	106921	0	1	2	viable	30B	Viable			ENSDARP00000069288,ENSDARP00000104030,ENSDARP00000014328	MGI:2444386,MGI:2384789,MGI:2387609	TM63A_HUMAN,TM63C_HUMAN,TM63B_HUMAN	JS44
JS45	CG15012	FBgn0035528	110721	2	0.83	3	viable	30B	Viable		WBGene00022280	ENSDARP00000009902	MGI:1919067,MGI:1925225	TM50A_HUMAN,TM50B_HUMAN	JS45
JS46	CG10338	FBgn0032700	105770	0	1	3	viable	30B	Viable			ENSDARP00000078288	MGI:2384572	CP058_HUMAN	JS46
JS47	CG7183	FBgn0038583	109461	0	1	3	viable	30B	Viable			ENSDARP00000030727	MGI:2444652	CC019_HUMAN	JS47
JS48	CG18081	FBgn0036537	106387	1	1	3	viable	30B	Viable		WBGene00007223	ENSDARP00000073242,ENSDARP00000051748	MGI:1915286	ZN706_HUMAN	JS48
JS49	CG15715	FBgn0036538	108387	0	1	2	viable	30B	Viable		WBGene00007223	ENSDARP00000073242,ENSDARP00000051748	MGI:1915286	ZN706_HUMAN	JS49
JS50	CG31259	FBgn0051259	105912	0	1	2	lethal	30B	Viable		WBGene00019345	ENSDARP00000091203	MGI:1920009	TM135_HUMAN	JS50
JS51	CG11737	FBgn0037592	108872	0	1	3	viable	30B	Viable		WBGene00019345	ENSDARP00000091203	MGI:1920009	TM135_HUMAN	JS51
JS52	CG5281	FBgn0037902	109498	0	1	4	viable	30B	Viable	YMR253C, YPL264C		ENSDARP00000086729	MGI:2444789	TMM20_HUMAN	JS52
JS53	CG6665	FBgn0034172	104625	0	1	2	viable	30B	Viable			ENSDARP00000072465	MGI:1914027	CA043_HUMAN	JS53
JS54	CG6454	FBgn0039187	108673	0	1	2	viable	30B	Viable		WBGene00018719	ENSDARP00000073401,ENSDARP00000099293,ENSDARP00000098594	MGI:1921991	K0528_HUMAN	JS54
JS55	CG10721	FBgn0032846	110731	0	1	2	viable	30B	Lethal		WBGene00007744	ENSDARP00000042662	MGI:2676395	PYRD1_HUMAN	JS55
JS56	CG10803	FBgn0029666	106599	0	1	2	viable	30B	Viable		WBGene00004405		MGI:106652	RO60_HUMAN	JS56
JS57	CG11596	FBgn0023522	108633	1	1	3	viable	40D	Semi	YNL092W	WBGene00013015	ENSDARP00000046381	MGI:1914633	CI041_HUMAN	JS57
JS58	CG11048	FBgn0034487	106676	3	0.99	4	viable	30B	Viable			ENSDARP00000007503,ENSDARP00000010992	MGI:1919127,MGI:1921655	EFHC2_HUMAN,EFHC1_HUMAN	JS58
JS59	CG9328	FBgn0032886	102346	1	0.99	2	viable	30B	Viable			ENSDARP00000029876	MGI:1913790	F107B_HUMAN	JS59
JS60	CG9328	FBgn0032886	102414	0	1	2	viable	30B	Viable			ENSDARP00000029876	MGI:1913790	F107B_HUMAN	JS60
JS61	CG17018	FBgn0039972	106964	0	1	3	viable	30B	Viable			ENSDARP00000077392	MGI:2444505	LKAP_HUMAN	JS61
JS62	CG7785	FBgn0038564	109307	0	1	3	viable	30B	Viable		WBGene00008939	ENSDARP00000069002,ENSDARP00000091951	MGI:1913924	SPRY7_HUMAN	JS62
JS63	CG14232	FBgn0031061	106806	2	1	2	viable	30B	Viable		WBGene00012765	ENSDARP00000062524,ENSDARP00000030040	MGI:2181074	GCP60_HUMAN	JS63
JS64	CG32109	FBgn0052109	107659	0	1	2	viable	30B	Lethal			ENSDARP00000060343	MGI:1914189	AAGAB_HUMAN	JS64
JS65	CG3570	FBgn0035035	104318	0	1	3	viable	30B	Viable			ENSDARP00000084049	MGI:2141466	CG060_HUMAN	JS65
JS66	CG15523	FBgn0039727	108010	0	1	3	viable	30B	Viable			ENSDARP00000099607	MGI:1916380	VP13B_HUMAN	JS66
JS67	CG13295	FBgn0035674	103375	1	0.95	3	viable	30B	Viable		WBGene00016438	ENSDARP00000102984	MGI:1196217	CC023_HUMAN	JS67
JS68	CG5116	FBgn0039339	106458	0	1	2	viable	30B	Semi		WBGene00009769	ENSDARP00000081167	MGI:1306825	GTPB6_HUMAN	JS68
JS69	CG13624	FBgn0039209	109612	0	1	2	viable	30B	Viable			ENSDARP00000097883	MGI:1924378	CE041_HUMAN	JS69
JS70	CG10171	FBgn0036353	107908	0	1	2	viable	30B	Lethal			ENSDARP00000051029	MGI:1914476	TMM19_HUMAN	JS70
JS71	CG10064	FBgn0035724	106172	0	1	2	viable	30B	Viable			ENSDARP00000060548	MGI:1919110	WDR16_HUMAN	JS71
JS72	CG9986	FBgn0039589	110352	1	1	4	viable	40D	Semi		WBGene00008339	ENSDARP00000080930	MGI:107893	CL004_HUMAN	JS72
JS73	CG6340	FBgn0030648	110114	0	1	2	viable	30B	Lethal			ENSDARP00000099129	MGI:1913489	RSRC2_HUMAN	JS73
JS74	CG16995	FBgn0031412	106799	0	1	0	viable	40D	Lethal	YKR013W, YJL079C	WBGene00010192,WBGene00007398	ENSDARP00000088188,ENSDARP00000024304	MGI:1917770	GAPR1_HUMAN	JS74
JS75	CG4270	FBgn0031407	102450	0	1	2	viable	30B	Semi		WBGene00010192,WBGene00007398	ENSDARP00000088188,ENSDARP00000024304	MGI:1917770	GAPR1_HUMAN	JS75
JS76	CG31482	FBgn0051482	101730	0	1	2	viable	40D	Semi		WBGene00010192,WBGene00007398	ENSDARP00000088188,ENSDARP00000024304	MGI:1917770	GAPR1_HUMAN	JS76
JS77	CG5522	FBgn0034158	109286	0	1	2	lethal	30B	Viable			ENSDARP00000004445,ENSDARP00000089610	MGI:1925505,MGI:1922008	RGPS1_HUMAN,RGPS2_HUMAN	JS77
JS78	CG10590	FBgn0035622	110679	0	1	3	viable	30B	Viable		WBGene00021506	ENSDARP00000041608	MGI:1914262	TM9S3_HUMAN	JS78
JS79	CG15403	FBgn0031504	108089	0	1	3	viable	40D and 30B	Viable			ENSDARP00000069022	MGI:1914267	CT108_HUMAN	JS79
JS80	CG5676	FBgn0032200	100557	1	0.83	2	viable	30B	Viable		WBGene00011528	ENSDARP00000059836	MGI:1919268	FUND1_HUMAN	JS80
JS81	CG7601	FBgn0027583	108385	1	1	4	viable	30B	Viable		WBGene00000993,WBGene00020810	ENSDARP00000075013	MGI:2384931	DRS7B_HUMAN	JS81
JS82	CG1578	FBgn0030336	110560	0	1	2	viable	30B	Viable	YLR143W	WBGene00017087	ENSDARP00000062874	MGI:1913882	ATBD4_HUMAN	JS82
JS83	CG8679	FBgn0032934	110338	0	1	3	viable	30B	Viable		WBGene00002276		MGI:1918775	ANKL1_HUMAN	JS83
JS84	CG11103	FBgn0030522	110763	1	1	3	viable	30B	Viable		WBGene00015353	ENSDARP00000100102,ENSDARP00000102122	MGI:1916992	TM2D2_HUMAN	JS84
JS85	CG5613	FBgn0030839	104366	0	1	3	lethal	30B	Not determined		WBGene00017164	ENSDARP00000005952	MGI:2443788	ENASE_HUMAN	JS85
JS86	CG14105	FBgn0036359	110515	0	1	2	viable	30B	Viable		WBGene00009947	ENSDARP00000017354	MGI:2384760	TTC36_HUMAN	JS86
JS87	CG7382	FBgn0031708	108931	0	1	2	lethal	30B	Lethal	YGR033C	WBGene00018934	ENSDARP00000096733	MGI:1920595	TI21L_HUMAN	JS87
JS88	CG7598	FBgn0039689	110449	0	1	2	viable	30B	Lethal		WBGene00008225	ENSDARP00000034283	MGI:1916952	CIA30_HUMAN	JS88
JS89	CG12056	FBgn0030099	100743	0	1	2	viable	40D	Semi		WBGene00006478	ENSDARP00000080969	MGI:2684848	NEUFC_HUMAN	JS89
JS90	CG7224	FBgn0031971	107800	0	1	0	viable	40D	Semi		WBGene00020937	ENSDARP00000057564	MGI:1915252	CF057_HUMAN	JS90
JS91	CG4400	FBgn0030434	105494	0	1	0	viable	30B	Lethal			ENSDARP00000008214,ENSDARP00000009633	MGI:1196337	BRM1L_HUMAN	JS91
JS92	CG32832	FBgn0052832	102996	0	1	2	viable	30B	Viable		WBGene00018765	ENSDARP00000031014,ENSDARP00000054878	MGI:1917706	BR44_HUMAN	JS92
JS93	CG9396	FBgn0037714	104068	0	1	3	viable	30B	Viable		WBGene00018765	ENSDARP00000031014,ENSDARP00000054878	MGI:1917706	BR44_HUMAN	JS93
JS94	CG9399	FBgn0037715	101455	0	0.98	2	viable	40D	Lethal	YHR162W, YGR243W	WBGene00018765	ENSDARP00000031014,ENSDARP00000054878	MGI:1917706	BR44_HUMAN	JS94
JS95	CG5938	FBgn0046247	106500	0	1	2	viable	40D	Lethal		WBGene00044319	ENSDARP00000069642,ENSDARP00000034195	MGI:1921527,MGI:1344694	CHIC2_HUMAN,CHIC1_HUMAN	JS95
JS96	CG9590	FBgn0038360	100015	0	1	3	viable	30B	Viable			ENSDARP00000099295	MGI:1917629	F1142_HUMAN	JS96
JS97	CG14646	FBgn0037241	103770	0	1	2	viable	40D	Semi		WBGene00007941	ENSDARP00000101988	MGI:1915616	TM129_HUMAN	JS97
JS98	CG8295	FBgn0034051	100719	0	1	2	viable	30B	Lethal		WBGene00012468	ENSDARP00000045209	MGI:1353554	MLF2_HUMAN	JS98
JS99	CG10742	FBgn0040334	109652	1	0.99	2	viable	30B	Viable			ENSDARP00000007865,ENSDARP00000061847	MGI:1919012	TSN33_HUMAN	JS99
JS100	CG4591	FBgn0037848	102046	1	0.99	2	viable	30B	Lethal			ENSDARP00000007865,ENSDARP00000061847	MGI:1919012	TSN33_HUMAN	JS100
JS101	CG6744	FBgn0037901	103374	1	1	2	viable	30B	Viable			ENSDARP00000098875	MGI:1922485	EXD2_HUMAN	JS101
JS102	CG15429	FBgn0031596	101331	2	0.99	2	viable	30B	Viable			ENSDARP00000072883	MGI:2685586	CB5D1_HUMAN	JS102
JS103	CG9921	FBgn0030743	110744	0	1	2	viable	30B	Lethal	YML030W	WBGene00011859	ENSDARP00000068705	MGI:1914294	HIG2A_HUMAN	JS103
JS104	CG12333	FBgn0038617	103639	1	1	3	viable	30B	Viable		WBGene00015470	ENSDARP00000099166	MGI:1920393	WDR37_HUMAN	JS104
JS105	CG5149	FBgn0031904	110096	0	1	2	viable	30B	Viable		WBGene00010671	ENSDARP00000085993	MGI:1921597	K1609_HUMAN	JS105
JS106	CG10185	FBgn0038397	110223	0	1	3	viable	30B	Viable		WBGene00020254	ENSDARP00000032185,ENSDARP00000104388,ENSDARP00000099546	MGI:2442268	NWD1_HUMAN,K1239_HUMAN	JS106
JS107	CG10428	FBgn0032724	103714	0	1	2	viable	not determined	Lethal			ENSDARP00000016661	MGI:1914803	GSTCD_HUMAN	JS107
JS108	CG31145	FBgn0051145	108878	1	1	3	viable	30B	Viable		WBGene00010356	ENSDARP00000098755	MGI:2136853	DMP4_HUMAN	JS108
JS109	CG10951	FBgn0045980	100823	1	1	2	viable	30B	Viable		WBGene00021461	ENSDARP00000100275	MGI:1890646	NEK8_HUMAN	JS109
JS110	CG8465	FBgn0028343	100655	0	1	2	viable	30B	Lethal		WBGene00021945	ENSDARP00000084954,ENSDARP00000062926	MGI:1261856	ANKL2_HUMAN	JS110
JS111	CG5339	FBgn0034925	101322	1	1	2	lethal	40D	Semi		WBGene00020199	ENSDARP00000078511	MGI:1914862	METL9_HUMAN	JS111
JS112	CG6750	FBgn0032292	105637	2	0.99	3	viable	40D	Lethal	YKL207W	WBGene00013378	ENSDARP00000009691,ENSDARP00000046711	MGI:1913337	TM111_HUMAN	JS112
JS113	CG15701	FBgn0034095	107983	0	1	3	viable	30B	Viable		WBGene00016165	ENSDARP00000101882	MGI:2445085	WDR60_HUMAN	JS113
JS114	CG11253	FBgn0036338	105377	1	1	3	viable	30B	Viable			ENSDARP00000006141	MGI:2387863	ZMY10_HUMAN	JS114
JS115	CG7872	FBgn0030658	104410	1	1	2	viable	30B	Viable		WBGene00001020,WBGene00008122	ENSDARP00000088129	MGI:1919679	DJC25_HUMAN	JS115
JS116	CG30441	FBgn0050441	106811	2	0.71	0	viable	30B	Viable		WBGene00022465	ENSDARP00000059350	MGI:1915585	IFT20_HUMAN	JS116
JS117	CG4332	FBgn0030456	109624	1	1	2	viable	30B	Viable		WBGene00016469,WBGene00011302,WBGene00011761	ENSDARP00000046647,ENSDARP00000008246	MGI:1927155,MGI:2442892	CLPT1_HUMAN,CLP1L_HUMAN	JS117
JS118	CG9067	FBgn0033605	102015	0	1	0	viable	30B	Viable		WBGene00044604	ENSDARP00000051950	MGI:1916295	TPC2L_HUMAN	JS118
JS119	CG12909	FBgn0033507	104356	1	1	3	viable	30B	Lethal	YCR087C-A	WBGene00007628	ENSDARP00000030659,ENSDARP00000094586	MGI:107470	LYAR_HUMAN	JS119
JS120	CG4341	FBgn0028481	110527	1	1	3	viable	30B	Viable		WBGene00017983	ENSDARP00000051104,ENSDARP00000067260	MGI:1914057	TMTC2_HUMAN	JS120
JS121	CG13367	FBgn0025634	106816	0	1	2	sterile	30B	Viable			ENSDARP00000051711	MGI:1914460	GATD1_HUMAN	JS121
JS122	CG3608	FBgn0035039	106695	0	1	2	viable	30B	Lethal		WBGene00008410	ENSDARP00000085064,ENSDARP00000098820,ENSDARP00000102150	MGI:2679274,MGI:1919363	ADCK1_HUMAN,ADCK5_HUMAN	JS122
JS123	CG7616	FBgn0036142	104663	0	1	3	lethal	30B	Viable	YLR253W	WBGene00008410	ENSDARP00000085064,ENSDARP00000098820,ENSDARP00000102150	MGI:2679274,MGI:1919363	ADCK1_HUMAN,ADCK5_HUMAN	JS123
JS124	CG9723	FBgn0030768	105105	1	1	3	viable	30B	Viable		WBGene00017328	ENSDARP00000083040	MGI:2446113	T194A_HUMAN	JS124
JS125	CG9093	FBgn0031760	101473	1	0.99	2	viable	30B	Viable		WBGene00006638	ENSDARP00000091904,ENSDARP00000094176	MGI:1928096	TSN5_HUMAN	JS125
JS126	CG8155	FBgn0034009	108444	0	1	3	viable	40D	Semi			ENSDARP00000078040	MGI:2444862	TBC25_HUMAN	JS126
JS127	CG7168	FBgn0038586	109443	0	1	3	viable	40D	Semi			ENSDARP00000015280	MGI:1098806	COMD2_HUMAN	JS127
JS128	CG32112	FBgn0052112	104866	0	1	2	viable	30B	Viable		WBGene00008317	ENSDARP00000042485	MGI:1915468	CD029_HUMAN	JS128
JS129	CG30389	FBgn0050389	101553	0	1	2	viable	40D	Lethal		WBGene00017066	ENSDARP00000008156,ENSDARP00000069055	MGI:1913396	MACOI_HUMAN	JS129
JS130	CG16717	FBgn0036028	105831	1	1	2	viable	30B	Semi		WBGene00016101,WBGene00011579	ENSDARP00000009564,ENSDARP00000050477	MGI:106316,MGI:1924265	MPPD2_HUMAN,MPPD1_HUMAN	JS130
JS131	CG4025	FBgn0025624	100288	0	1	2	viable	30B	Viable		WBGene00007878	ENSDARP00000064960,ENSDARP00000096675	MGI:1914421	DRAM2_HUMAN	JS131
JS132	CG9159	FBgn0028419	109910	1	1	3	viable	30B	Lethal		WBGene00012555	ENSDARP00000060576	MGI:1915128	TMM33_HUMAN	JS132
JS133	CG5586	FBgn0039530	110397	0	1	2	viable	40D	Lethal		WBGene00022139	ENSDARP00000067485,ENSDARP00000086251	MGI:1916092	TULP4_HUMAN	JS133
JS134	CG2221	FBgn0028331	107283	1	1	2	viable	30B	Semi		WBGene00007982	ENSDARP00000078364	MGI:1914698	PXDC2_HUMAN	JS134
JS135	CG9536	FBgn0031818	105138	1	1	3	viable	30B	Viable	YOL107W	WBGene00008687	ENSDARP00000072625	MGI:1930765	TM115_HUMAN	JS135
JS136	CG32264	FBgn0052264	101503	0	1	2	viable	40D	Lethal		WBGene00009174	ENSDARP00000091924	MGI:2446138	PHAR2_HUMAN	JS136
JS137	CG18675	FBgn0040696	105164	0	1	2	viable	30B	Viable			ENSDARP00000051196	MGI:1915251	CU059_HUMAN	JS137
JS138	CG6812	FBgn0036843	103925	0	1	4	viable	40D	Semi		WBGene00015777	ENSDARP00000036949	MGI:2137678	SFXN2_HUMAN	JS138
JS139	CG7519	FBgn0037087	110613	0	1	2	viable	40D	Semi	YPL225W	WBGene00013200	ENSDARP00000074373	MGI:1914933	CX026_HUMAN	JS139
JS140	CG6664	FBgn0036685	104391	3	0.99	4	lethal	30B	Lethal		WBGene00011645	ENSDARP00000024451,ENSDARP00000063612	MGI:1923801	CCDC6_HUMAN	JS140
JS141	CG5447	FBgn0039427	100606	0	1	3	viable	30B	Viable		WBGene00013323	ENSDARP00000084036,ENSDARP00000074845,ENSDARP00000039675	MGI:1918396,MGI:1931029	GOG7B_HUMAN,GOGA7_HUMAN	JS141
JS142	CG13604	FBgn0039137	107208	1	1	3	viable	30B	Viable		WBGene00020321	ENSDARP00000081562,ENSDARP00000099005	MGI:1920078	UBS3B_HUMAN	JS142
JS143	CG8613	FBgn0033924	105375	0	1	3	viable	30B	Viable		WBGene00015204	ENSDARP00000066287	MGI:2183449	SPT20_HUMAN	JS143
JS144	CG8270	FBgn0035703	106201	0	1	3	viable	30B	Viable		WBGene00021738	ENSDARP00000050825	MGI:1916528	MIC1_HUMAN	JS144
JS145	CG7759	FBgn0033633	100412	0	1	2	viable	30B	Viable			ENSDARP00000080925	MGI:2442796	SMYD4_HUMAN	JS145
JS146	CG6650	FBgn0036402	108004	0	1	2	viable	30B	Semi		WBGene00016810	ENSDARP00000085592,ENSDARP00000103574	MGI:1919391	ADPGK_HUMAN	JS146
JS147	CG9646	FBgn0034184	103414	0	1	3	viable	30B	Lethal		WBGene00015866	ENSDARP00000090465	MGI:2444899	K0930_HUMAN	JS147
JS148	CG31759	FBgn0051759	106772	0	1	2	viable	30B	Viable		WBGene00011268	ENSDARP00000067607	MGI:2443226	PDE12_HUMAN	JS148
JS149	CG11388	FBgn0034959	105392	0	1	2	viable	30B	Viable			ENSDARP00000094081	MGI:2146443	CC021_HUMAN	JS149
JS150	CG7949	FBgn0036107	110611	0	1	2	viable	30B	Semi	YHR122W	WBGene00009736	ENSDARP00000068224	MGI:1915773	MIP18_HUMAN	JS150
JS151	CG13957	FBgn0030739	105966	0	1	2	viable	30B	Viable		WBGene00013167	ENSDARP00000082748	MGI:2441787	WAHS7_HUMAN	JS151
JS152	CG33144	FBgn0053144	108583	0	1	2	viable	30B	Viable			ENSDARP00000017882,ENSDARP00000062420	MGI:1344401	R144A_HUMAN	JS152
JS153	CG5882	FBgn0039490	106682	1	1	2	viable	30B	Viable			ENSDARP00000091840	MGI:2685815	CC147_HUMAN	JS153
JS154	CG6059	FBgn0039491	105529	0	1	2	viable	30B	Viable			ENSDARP00000091840	MGI:2685815	CC147_HUMAN	JS154
JS155	CG40446	FBgn0046323	110132	0	1	2	sterile	40D	Lethal			ENSDARP00000091840	MGI:2685815	CC147_HUMAN	JS155
JS156	CG4996	FBgn0034271	108290	0	1	3	viable	30B	Viable		WBGene00008078	ENSDARP00000020748,ENSDARP00000101077	MGI:1920538	CC132_HUMAN	JS156
JS157	CG31751	FBgn0086909	110319	1	1	2	viable	30B	Viable			ENSDARP00000101107,ENSDARP00000104064	MGI:2443139	AGPD1_HUMAN	JS157
JS158	CG6607	FBgn0039204	110240	0	1	3	viable	30B	Viable		WBGene00018011	ENSDARP00000028927	MGI:1921075	KLRAQ_HUMAN	JS158
JS159	CG4452	FBgn0035981	107773	0	1	3	viable	30B	Viable		WBGene00019399	ENSDARP00000026447	MGI:1920076,MGI:2385211	FA76B_HUMAN,FA76A_HUMAN	JS159
JS160	CG5515	FBgn0039163	107139	1	1	2	viable	30B	Viable	YDR152W	WBGene00012037	ENSDARP00000016390	MGI:1913771	RWDD1_HUMAN	JS160
JS161	CG4050	FBgn0020312	110199	1	1	2	viable	30B	Viable			ENSDARP00000085725	MGI:3036255	TMTC3_HUMAN	JS161
JS162	CG1665	FBgn0033451	106465	0	1	3	viable	30B	Viable		WBGene00018925,WBGene00018758,WBGene00009049	ENSDARP00000094269	MGI:1914497,MGI:1913362	MOSC2_HUMAN,MOSC1_HUMAN	JS162
JS163	CG33096	FBgn0053096	104875	2	0.99	3	viable	30B	Viable		WBGene00010561	ENSDARP00000051566,ENSDARP00000063257,ENSDARP00000075766	MGI:1917428,MGI:106388,MGI:1917816	F108C_HUMAN,F108B_HUMAN	JS163
JS164	CG3223	FBgn0037538	104063	1	1	3	viable	30B	Viable			ENSDARP00000041739	MGI:1916709	UBL7_HUMAN	JS164
JS165	CG13605	FBgn0039150	105112	1	1	3	viable	30B	Viable		WBGene00022502	ENSDARP00000069465	MGI:2442859	RNFT2_HUMAN	JS165
JS166	CG14591	FBgn0033054	110418	0	1	3	viable	30B	Semi		WBGene00007959	ENSDARP00000088433	MGI:2148020	TM164_HUMAN	JS166
JS167	CG9109	FBgn0031765	100016	1	1	2	viable	40D	Semi		WBGene00022576	ENSDARP00000103068,ENSDARP00000104344	MGI:2685903	B3GLT_HUMAN	JS167
JS168	CG12132	FBgn0040236	110241	0	1	2	sterile	30B	Viable		WBGene00016418	ENSDARP00000023371	MGI:2442558	HTR7A_HUMAN	JS168
JS169	CG9884	FBgn0011818	104406	0	1	2	viable	30B	Viable			ENSDARP00000103787,ENSDARP00000100763	MGI:94852	OAF_HUMAN	JS169
JS170	CG11679	FBgn0030678	103479	1	1	2	viable	30B	Viable	YDR282C, YDL001W	WBGene00014176	ENSDARP00000032298	MGI:1913334	RMND1_HUMAN	JS170
JS171	CG2921	FBgn0034689	102654	1	1	2	viable	40D	Lethal		WBGene00009290	ENSDARP00000072525	MGI:1920669	CF211_HUMAN	JS171
JS172	CG11474	FBgn0034688	108555	0	1	2	viable	30B	Viable	YMR027W	WBGene00009290	ENSDARP00000072525	MGI:1920669	CF211_HUMAN	JS172
JS173	CG5155	FBgn0031905	106963	0	1	3	viable	30B	Viable			ENSDARP00000071920	MGI:1922184	ARMC4_HUMAN	JS173
JS174	CG16789	FBgn0037712	103617	0	1	2	viable	30B	Viable			ENSDARP00000095452	MGI:3045319,MGI:1922168	IQCA1_HUMAN	JS174
JS175	CG14183	FBgn0036931	101063	0	1	2	viable	30B	Viable			ENSDARP00000095452	MGI:3045319,MGI:1922168	IQCA1_HUMAN	JS175
JS176	CG3479	FBgn0003016	110701	1	1	4	viable	30B	Viable		WBGene00008666	ENSDARP00000100383,ENSDARP00000100575,ENSDARP00000101227,ENSDARP00000102389,ENSDARP00000101433	MGI:1349438	MPRIP_HUMAN	JS176
JS177	CG17180	FBgn0035140	106101	1	0.99	3	viable	30B	Semi		WBGene00021376	ENSDARP00000081018	MGI:1919173	CQ059_HUMAN	JS177
JS178	CG3104	FBgn0031473	101519	4	0.98	3	viable	40D	Lethal			ENSDARP00000006025	MGI:2687055	ANR29_HUMAN	JS178
JS179	CG34408	FBgn0085437	106188	0	1	2	viable	40D	Lethal		WBGene00008430		MGI:2444531	RLGPB_HUMAN	JS179
JS180	CG34408	FBgn0085437	106659	1	1	3	viable	30B	Viable		WBGene00008430		MGI:2444531	RLGPB_HUMAN	JS180
JS181	CG6005	FBgn0038672	105933	0	1	3	viable	40D	Semi		WBGene00022769	ENSDARP00000024476	MGI:2141558	WDR91_HUMAN	JS181
JS182	CG14414	FBgn0030571	103952	1	0.8	4	lethal	not determined	Lethal			ENSDARP00000064974	MGI:1915139	RBM18_HUMAN	JS182
JS183	CG31156	FBgn0051156	107269	0	1	2	viable	30B	Viable		WBGene00022830	ENSDARP00000098290	MGI:1925836	SRBD1_HUMAN	JS183
JS184	CG5514	FBgn0039560	105166	0	1	3	viable	40D	Lethal			ENSDARP00000051863	MGI:2444804,MGI:1916806	BOD1L_HUMAN,BOD1_HUMAN	JS184
JS185	CG6818	FBgn0036846	103759	1	1	3	viable	40D	Lethal			ENSDARP00000004506	MGI:1925127	CE022_HUMAN	JS185
JS186	CG6621	FBgn0037855	105158	0	1	2	viable	30B	Lethal			ENSDARP00000018028	MGI:1914370	TTC14_HUMAN	JS186
JS187	CG10465	FBgn0033017	107131	0	1	3	viable	30B	Semi		WBGene00008425	ENSDARP00000010288	MGI:2141207	BACD3_HUMAN	JS187
JS188	CG40440	FBgn0046697	109257	0	1	2	viable	30B	Viable		WBGene00189952	ENSDARP00000060526	MGI:1921915	LRC48_HUMAN	JS188
JS189	CG32668	FBgn0052668	103633	1	1	3	viable	30B	Lethal			ENSDARP00000092587	MGI:1916449	ARMC2_HUMAN	JS189
JS190	CG10646	FBgn0036292	100744	1	0.99	2	viable	30B	Viable		WBGene00013599	ENSDARP00000063737	MGI:1289332	TSSC1_HUMAN	JS190
JS191	CG6734	FBgn0032395	106697	0	1	3	viable	30B	Viable		WBGene00018672	ENSDARP00000100187,ENSDARP00000101103	MGI:2681828	WDR81_HUMAN	JS191
JS192	CG15385	FBgn0031397	110458	0	1	3	viable	30B	Viable		WBGene00014076	ENSDARP00000059507	MGI:2442444	ACPL2_HUMAN	JS192
JS193	CG8405	FBgn0034071	105445	0	1	2	viable	30B	Viable		WBGene00021985	ENSDARP00000079593	MGI:2177957	MBRL_HUMAN	JS193
JS194	CG13603	FBgn0039135	104332	0	1	3	viable	30B	Viable			ENSDARP00000022822	MGI:2144891	T179A_HUMAN	JS194
JS195	CG6678	FBgn0038917	100804	0	1	2	viable	30B	Viable		WBGene00010768	ENSDARP00000095629	MGI:2444156	RCCD1_HUMAN	JS195
JS196	CG5038	FBgn0038324	105365	0	1	3	viable	30B	Viable		WBGene00018175	ENSDARP00000073142	MGI:1921050	TMTC4_HUMAN	JS196
JS197	CG6120	FBgn0027865	101411	0	1	2	viable	30B	Viable		WBGene00006634	ENSDARP00000073642,ENSDARP00000031244	MGI:104651	CD82_HUMAN	JS197
JS198	CG6120	FBgn0027865	108375	1	1	3	viable	40D	Lethal		WBGene00006634	ENSDARP00000073642,ENSDARP00000031244	MGI:104651	CD82_HUMAN	JS198
JS199	CG4999	FBgn0035936	104430	0	1	3	viable	30B	Viable		WBGene00006634	ENSDARP00000073642,ENSDARP00000031244	MGI:104651	CD82_HUMAN	JS199
JS200	CG4928	FBgn0027556	103750	1	1	2	viable	30B	Lethal		WBGene00006822	ENSDARP00000060914	MGI:3712668,MGI:1933250	UN93A_HUMAN	JS200
JS201	CG7231	FBgn0031968	107040	0	1	3	viable	30B	Viable		WBGene00012184	ENSDARP00000013712	MGI:1921192	F151B_HUMAN	JS201
JS202	CG6144	FBgn0032259	108250	2	0.56	2	lethal	30B	Viable		WBGene00007202	ENSDARP00000098832	MGI:2142037	ALKB6_HUMAN	JS202
JS203	CG5013	FBgn0038396	102140	0	1	3	viable	30B	Semi		#N/A	#N/A	#N/A	#N/A	JS203
JS204	CG5885	FBgn0025700	105974	1	1	2	viable	30B	Viable		WBGene00021420	ENSDARP00000023871	MGI:1914687	SSRG_HUMAN	JS204
JS205	CG12214	FBgn0033495	105480	0	1	2	viable	40D	Semi		WBGene00016866	ENSDARP00000005877	MGI:1925543	TBCEL_HUMAN	JS205
JS206	CG9117	FBgn0031766	107392	0	1	3	viable	40D	semi		WBGene00018738,WBGene00015190	ENSDARP00000098233	MGI:2679717	MBLC1_HUMAN	JS206
JS207	CG8408	FBgn0030850	109302	1	1	2	viable	30B	Viable		WBGene00013513,WBGene00011590,WBGene00006520	ENSDARP00000089049,ENSDARP00000102085,ENSDARP00000039201,ENSDARP00000093207	MGI:1289225,MGI:1913914	TM41B_HUMAN,TM41A_HUMAN	JS207
JS208	CG15738	FBgn0030352	103029	0	1	3	lethal	30B	Viable		WBGene00007145	ENSDARP00000070200	MGI:1924197	CH038_HUMAN	JS208
JS209	CG12121	FBgn0030109	103605	1	1	3	viable	30B	Semi		WBGene00015801	ENSDARP00000088809,ENSDARP00000090985	MGI:2139054,MGI:1925558	GP107_HUMAN,GP108_HUMAN	JS209
JS210	CG12090	FBgn0035227	110386	0	1	2	lethal	30B	Viable	YJR138W	WBGene00011604	ENSDARP00000098526	MGI:2141101	DEPD5_HUMAN	JS210
JS211	CG4925	FBgn0036614	108210	3	0.99	2	viable	30B	Semi		WBGene00013043,WBGene00013042	ENSDARP00000081005	MGI:2445022	CJ118_HUMAN	JS211
JS212	CG31638	FBgn0051638	105426	0	1	3	viable	30B	Viable			ENSDARP00000016347	MGI:2686927	C102B_HUMAN,C102A_HUMAN	JS212
JS213	CG3428	FBgn0036005	104424	0	1	3	viable	30B	Semi			ENSDARP00000028490	MGI:1261890	FBX28_HUMAN	JS213
JS214	CG14270	FBgn0029665	107710	0	1	2	viable	30B	Lethal		WBGene00011017	ENSDARP00000055251	MGI:1917023	CS052_HUMAN	JS214
JS215	CG3309	FBgn0029756	110363	0	1	3	viable	30B	Viable		WBGene00018777	ENSDARP00000008404,ENSDARP00000042598	MGI:2442980,MGI:1916690	F116A_HUMAN,F116B_HUMAN	JS215
JS216	CG10252	FBgn0039104	110079	0	1	3	viable	30B	Viable			ENSDARP00000016318,ENSDARP00000062155,ENSDARP00000027071	MGI:1916537,MGI:2686003	OD3L2_HUMAN,ODF3A_HUMAN	JS216
JS217	CG8086	FBgn0032010	106334	0	1	2	viable	40D	Lethal			ENSDARP00000016318,ENSDARP00000062155,ENSDARP00000027071	MGI:1916537,MGI:2686003	OD3L2_HUMAN,ODF3A_HUMAN	JS217
JS218	CG8602	FBgn0035763	101575	0	1	4	lethal	40D	Lethal			ENSDARP00000061539,ENSDARP00000104367	MGI:1914118	MFSD1_HUMAN	JS218
JS219	CG12194	FBgn0031636	109287	1	0.99	2	viable	30B	Viable			ENSDARP00000061539,ENSDARP00000104367	MGI:1914118	MFSD1_HUMAN	JS219
JS220	CG10103	FBgn0035715	100771	1	1	3	viable	30B	Viable	YNL265C	WBGene00010736	ENSDARP00000068086	MGI:1919205	IST1_HUMAN	JS220
JS221	CG2614	FBgn0032873	103730	0	1	2	viable	30B	Viable		WBGene00044236,WBGene00015282	ENSDARP00000026819,ENSDARP00000098470,ENSDARP00000088895	MGI:1918699	MTL13_HUMAN	JS221
JS222	CG13126	FBgn0032168	108021	2	1	2	viable	40D	Lethal		WBGene00009305	ENSDARP00000100821	MGI:1098577	MET17_HUMAN	JS222
JS223	CG5458	FBgn0032478	109403	0	1	3	viable	30B	Viable			ENSDARP00000094167,ENSDARP00000101424	MGI:1194909	RSPH1_HUMAN	JS223
JS224	CG7352	FBgn0037581	107210	0	1	2	viable	30B	Viable			ENSDARP00000078928	MGI:107933	MNS1_HUMAN	JS224
JS225	CG13585	FBgn0035020	100750	0	1	2	viable	30B	Viable		WBGene00007923	ENSDARP00000022551	MGI:1915802	CD034_HUMAN	JS225
JS226	CG14962	FBgn0035407	100118	0	1	2	viable	40D	Lethal		WBGene00016427	ENSDARP00000090059	MGI:2682328	ATMIN_HUMAN	JS226
JS227	CG7849	FBgn0033060	107949	1	1	2	viable	40D	Lethal		WBGene00021544	ENSDARP00000036776	MGI:2442186	TRUB2_HUMAN	JS227
JS228	CG17996	FBgn0032595	109429	0	1	3	viable	40D	Semi		WBGene00017159	ENSDARP00000063128	MGI:1915149	COXAM_HUMAN	JS228
JS229	CG8043	FBgn0037610	104355	1	1	2	viable	40D	Lethal	YJR122W	WBGene00009563	ENSDARP00000055617,ENSDARP00000087181	MGI:3041174	CAF17_HUMAN	JS229
JS230	CG11848	FBgn0039282	101424	0	1	4	viable	30B	Viable		WBGene00001496	ENSDARP00000102796	MGI:1914707	FKS43_HUMAN	JS230
JS231	CG13920	FBgn0025712	105183	0	1	2	viable	30B	Viable			ENSDARP00000068937	MGI:1914814	TMM35_HUMAN	JS231
JS232	CG10628	FBgn0032818	105440	0	1	3	viable	30B	Lethal		WBGene00016145	ENSDARP00000058969	MGI:2385599	GTPBA_HUMAN	JS232
JS233	CG18397	FBgn0032723	105858	1	1	3	viable	40D	Semi		WBGene00012389	ENSDARP00000094101	MGI:1925976	SCAPE_HUMAN	JS233
JS234	CG10254	FBgn0027512	108657	0	1	3	viable	30B	Viable			ENSDARP00000099983	MGI:2444266	UBE2O_HUMAN	JS234
JS235	CG3887	FBgn0031670	105430	1	1	3	lethal	30B	Viable		WBGene00007955,WBGene00009238	ENSDARP00000014944,ENSDARP00000075657,ENSDARP00000071919	MGI:1916477	SELT_HUMAN	JS235
JS236	CG14411	FBgn0030582	109622	1	1	4	viable	30B	Lethal		WBGene00021683	ENSDARP00000080151	MGI:2142292	MTMRA_HUMAN	JS236
JS237	CG32795	FBgn0040384	109674	1	1	2	viable	40D	Lethal		WBGene00019716	ENSDARP00000048830,ENSDARP00000062134,ENSDARP00000063012	MGI:2686991,MGI:3603158	T120A_HUMAN,T120B_HUMAN	JS237
JS238	CG5955	FBgn0036997	102443	0	1	2	viable	40D	Lethal		WBGene00017262	ENSDARP00000024225,ENSDARP00000001363	MGI:1926231	TDH_HUMAN	JS238
JS239	CG15438	FBgn0025684	110554	0	1	2	viable	30B	Viable		WBGene00010758	ENSDARP00000034763,ENSDARP00000024649	MGI:1919107	S17A9_HUMAN	JS239
JS240	CG7188	FBgn0035871	110358	0	1	2	viable	30B	Lethal			ENSDARP00000102160	MGI:99682	BI1_HUMAN	JS240
JS241	CG6700	FBgn0032305	110634	0	1	2	viable	40D	Lethal	YPR045C	WBGene00017158	ENSDARP00000101993	MGI:2142195	LENG8_HUMAN	JS241
JS242	CG17252	FBgn0026149	106828	0	1	3	viable	30B	Viable		WBGene00016192	ENSDARP00000069333	MGI:1924295	BCL7A_HUMAN	JS242
JS243	CG2179	FBgn0010772	106690	0	1	2	viable	30B	Viable		WBGene00000854	ENSDARP00000024733	MGI:2443758	AK17A_HUMAN	JS243
JS244	CG10958	FBgn0030004	108726	0	1	2	viable	30B	Viable			ENSDARP00000061828	MGI:2685906	CC164_HUMAN	JS244
JS245	CG5104	FBgn0037009	109822	0	1	0	viable	40D	Semi		WBGene00009191	ENSDARP00000097824,ENSDARP00000095766,ENSDARP00000075968,ENSDARP00000094935	MGI:1917362	SFT2B_HUMAN,SFT2A_HUMAN	JS245
JS246	CG17680	FBgn0062440	104493	3	0.98	4	lethal	30B	Lethal		WBGene00008980		MGI:1916279	CV032_HUMAN	JS246
JS247	CG15211	FBgn0030234	104929	3	0.97	4	viable	40D	Lethal		WBGene00017909	ENSDARP00000068235	MGI:2142888	CKLF4_HUMAN	JS247
JS248	CG12730	FBgn0029771	109016	4	0.98	2	viable	30B	Viable		WBGene00017909	ENSDARP00000068235	MGI:2142888	CKLF4_HUMAN	JS248
JS249	CG4840	FBgn0086757	103509	0	1	3	viable	40D	Semi			ENSDARP00000089349	MGI:1924149	GOGA1_HUMAN	JS249
JS250	CG34348	FBgn0085377	106956	0	1	3	viable	30B	Viable		WBGene00021394	ENSDARP00000062687	MGI:1919348	TMM68_HUMAN	JS250
JS251	CG40191	FBgn0058191	107687	0	1	2	viable	30B	Viable		WBGene00017311	ENSDARP00000036344	MGI:1916421	CNPD1_HUMAN	JS251
JS252	CG11601	FBgn0031244	109773	0	1	2	sterile	30B	Viable		WBGene00007995	ENSDARP00000018086	MGI:1913503	AIG1_HUMAN	JS252
JS253	CG3625	FBgn0031245	106124	0	1	2	viable	30B	Viable	YHR140W	WBGene00007995	ENSDARP00000018086	MGI:1913503	AIG1_HUMAN	JS253
JS254	CG15896	FBgn0029858	106643	0	1	3	viable	30B	Viable			ENSDARP00000104246	MGI:1913382	MRRP3_HUMAN	JS254
JS255	CG9586	FBgn0032101	104628	1	0.99	2	viable	40D	Lethal			ENSDARP00000071111	MGI:1289318	CCD43_HUMAN	JS255
JS256	CG1105	FBgn0037465	105981	2	1	4	viable	30B	Viable		WBGene00020612,WBGene00018060,WBGene00011732	ENSDARP00000052306,ENSDARP00000069080	MGI:2145242	ARRD3_HUMAN	JS256
JS257	CG14325	FBgn0038531	105665	0	1	3	viable	30B	Viable			ENSDARP00000101763	MGI:98640	TCTE1_HUMAN	JS257
JS258	CG30398	FBgn0050398	109766	0	1	3	viable	30B	Viable		WBGene00013436	ENSDARP00000065802	MGI:1916278	MITD1_HUMAN	JS258
JS259	CG14985	FBgn0035482	103368	0	1	3	viable	30B	Viable		WBGene00013436	ENSDARP00000065802	MGI:1916278	MITD1_HUMAN	JS259
JS260	CG17065	FBgn0031099	109506	0	1	2	viable	40D	Semi		WBGene00010308	ENSDARP00000011842	MGI:2443978	NAGA_HUMAN	JS260
JS261	CG7638	FBgn0036133	109665	1	1	3	viable	30B	Lethal		WBGene00013601	ENSDARP00000072863	MGI:1919995	T161B_HUMAN	JS261
JS262	CG5886	FBgn0039379	106471	0	1	2	viable	30B	Viable		WBGene00011917	ENSDARP00000070788,ENSDARP00000026470,ENSDARP00000094225	MGI:2671945,MGI:105968	TXLNB_HUMAN,TXLNA_HUMAN	JS262
JS263	CG3709	FBgn0031227	106244	0	1	2	viable	30B	Viable		WBGene00012998	ENSDARP00000097545	MGI:1921717	PUS10_HUMAN	JS263
JS264	CG3152	FBgn0026761	108300	0	1	2	viable	30B	Viable		WBGene00020110	ENSDARP00000095645	MGI:1915265	TRAP1_HUMAN	JS264
JS265	CG2239	FBgn0027654	100788	0	1	2	viable	40D	Semi		WBGene00010640		MGI:1353428	DJC12_HUMAN	JS265
JS266	CG5934	FBgn0039505	105302	1	0.99	2	lethal	40D	Lethal		WBGene00006802	ENSDARP00000092439,ENSDARP00000099125,ENSDARP00000023570	MGI:1927654	SCOC_HUMAN	JS266
JS267	CG18812	FBgn0042135	100622	0	1	3	viable	30B	Viable			ENSDARP00000030237	MGI:1338001	GDAP2_HUMAN	JS267
JS268	CG32758	FBgn0052758	108542	0	1	2	viable	30B	Semi		WBGene00009116	ENSDARP00000011221,ENSDARP00000044525	MGI:1923992	SNX27_HUMAN	JS268
JS269	CG17347	FBgn0086446	110694	2	0.8	2	viable	30B	Semi		WBGene00021827	ENSDARP00000103418	MGI:1343154	DCTN6_HUMAN	JS269
JS270	CG13708	FBgn0035577	105964	0	1	3	viable	30B	Viable				MGI:2442689	LRC49_HUMAN	JS270
JS271	CG5755	FBgn0032664	101036	0	1	2	viable	30B	Semi		WBGene00012740	ENSDARP00000050965	MGI:1914703	S2546_HUMAN	JS271
JS272	CG12713	FBgn0036536	108946	0	1	2	viable	30B	Viable			ENSDARP00000094210	MGI:3026886	CO041_HUMAN	JS272
JS273	CG31924	FBgn0051924	102100	0	1	2	viable	30B	Viable		WBGene00020113	ENSDARP00000030695	MGI:1914615	HDHD1_HUMAN	JS273
JS274	CG15441	FBgn0019982	108244	0	1	4	viable	30B	Viable		WBGene00020113	ENSDARP00000030695	MGI:1914615	HDHD1_HUMAN	JS274
JS275	CG5565	FBgn0031335	100396	0	1	2	viable	40D	Lethal	YKL033W-A	WBGene00020113	ENSDARP00000030695	MGI:1914615	HDHD1_HUMAN	JS275
JS276	CG15356	FBgn0031377	106820	1	1	2	viable	40D	Lethal			ENSDARP00000092435	MGI:1924203	EMSY_HUMAN	JS276
JS277	CG13502	FBgn0034692	109803	1	1	2	sterile	40D	Semi			ENSDARP00000075390	MGI:1921657	TTC25_HUMAN	JS277
JS278	CG16952	FBgn0030701	101049	0	1	2	viable	40D	Semi		WBGene00016540	ENSDARP00000013865	MGI:1917858	BTBD7_HUMAN	JS278
JS279	CG6422	FBgn0039261	106251	0	1	3	viable	40D	Semi			ENSDARP00000031303,ENSDARP00000075283,ENSDARP00000090660	MGI:2444233,MGI:1917431,MGI:1918850	YTHD2_HUMAN,YTHD3_HUMAN,YTHD1_HUMAN	JS279
JS280	CG4611	FBgn0035591	110578	0	1	2	viable	40D	Lethal			ENSDARP00000104026	MGI:1919049	PTCD1_HUMAN	JS280
JS281	CG5590	FBgn0039537	109310	0	1	2	viable	not determined	Lethal		WBGene00000981,WBGene00000970	ENSDARP00000038205	MGI:1919729	HSDL2_HUMAN	JS281
JS282	CG10191	FBgn0036354	108219	0	1	2	viable	30B	Viable			ENSDARP00000026057	MGI:1918511,MGI:1917485	POC1B_HUMAN,POC1A_HUMAN	JS282
JS283	CG11986	FBgn0037656	106970	0	1	2	lethal	40D	Lethal	YMR114C		ENSDARP00000100716	MGI:1914053	CC037_HUMAN	JS283
JS284	CG8401	FBgn0034069	104549	0	1	4	viable	40D	Lethal			ENSDARP00000102869	MGI:2146559	CP089_HUMAN	JS284
JS285	CG30203	FBgn0050203	108235	0	1	2	viable	40D	Lethal		WBGene00006893	ENSDARP00000026964,ENSDARP00000034007	MGI:2385287	SPON1_HUMAN	JS285
JS286	CG30046	FBgn0050046	106940	1	1	2	lethal	30B	semi		WBGene00006893	ENSDARP00000026964,ENSDARP00000034007	MGI:2385287	SPON1_HUMAN	JS286
JS287	CG17739	FBgn0033710	106131	1	1	2	viable	30B	Viable		WBGene00006893	ENSDARP00000026964,ENSDARP00000034007	MGI:2385287	SPON1_HUMAN	JS287
JS288	CG6953	FBgn0026721	105844	0	1	2	viable	30B	Semi		WBGene00006893	ENSDARP00000026964,ENSDARP00000034007	MGI:2385287	SPON1_HUMAN	JS288
JS289	CG2256	FBgn0029995	101464	1	1	3	viable	40D	Semi			ENSDARP00000081908	MGI:1914043	EFCB1_HUMAN	JS289
JS290	CG11200	FBgn0034500	101697	0	1	2	viable	30B	Lethal		#N/A	#N/A	#N/A	#N/A	JS290
JS291	CG11750	FBgn0030294	101952	0	1	3	viable	40D	Semi			ENSDARP00000104234	MGI:1914528	PA1_HUMAN	JS291
JS292	CG12125	FBgn0030037	110737	0	1	3	viable	30B	Lethal		WBGene00010465	ENSDARP00000027051	MGI:1922035,MGI:1924567	FA73B_HUMAN,FA73A_HUMAN	JS292
JS293	CG7423	FBgn0030982	102290	0	1	2	viable	30B	Viable		WBGene00016616	ENSDARP00000072408	MGI:99445	MTPN_HUMAN	JS293
JS294	CG31715	FBgn0051715	101381	0	1	2	viable	30B	Viable		WBGene00016616	ENSDARP00000072408	MGI:99445	MTPN_HUMAN	JS294
JS295	CG12272	FBgn0036571	107954	0	1	2	viable	30B	Viable		WBGene00020259	ENSDARP00000102711	MGI:2146110	STRUM_HUMAN	JS295
JS296	CG9053	FBgn0030606	101312	1	1	2	lethal	30B	Lethal	YOR016C	WBGene00010670	ENSDARP00000014840	MGI:1921586	TMED5_HUMAN	JS296
JS297	CG15439	FBgn0031606	110635	0	1	2	viable	30B	Viable		WBGene00013339	ENSDARP00000082096	MGI:1923539	PHF14_HUMAN	JS297
JS298	CG10009	FBgn0026400	101493	0	1	2	viable	30B	Lethal			ENSDARP00000006732	MGI:1353574	ZN330_HUMAN	JS298
JS299	CG1839	FBgn0030555	110154	0	1	3	viable	30B	Viable			ENSDARP00000006078	MGI:2140367	FBXL4_HUMAN	JS299
JS300	CG10674	FBgn0035592	107329	0	1	2	viable	30B	Viable		WBGene00019607	ENSDARP00000094050	MGI:3041257	CS056_HUMAN	JS300
JS301	CG32687	FBgn0052687	100795	0	1	3	viable	30B	Lethal		WBGene00021533	ENSDARP00000098310,ENSDARP00000101444,ENSDARP00000087316	MGI:2443542	LRC58_HUMAN	JS301
JS302	CG9867	FBgn0031421	106133	2	1	3	viable	30B	Lethal		WBGene00010386	ENSDARP00000047734	MGI:2141669	AER61_HUMAN	JS302
JS303	CG14903	FBgn0038446	105752	0	1	0	viable	40D	Lethal		#N/A	#N/A	#N/A	#N/A	JS303
JS304	CG5445	FBgn0030838	100682	2	0.99	4	viable	40D	Lethal		WBGene00016490	ENSDARP00000026703,ENSDARP00000078957	MGI:106281	CF106_HUMAN	JS304
JS305	CG2471	FBgn0030357	102007	0	1	0	viable	40D	Lethal		WBGene00010675	ENSDARP00000058970	MGI:2387182	LRC20_HUMAN	JS305
JS306	CG42248	FBgn0259100	102954	1	1	3	viable	30B	Viable		WBGene00003143	ENSDARP00000059880,ENSDARP00000070420	MGI:2146813,MGI:2144989	PKHH2_HUMAN,PKHH1_HUMAN	JS306
JS307	CG42248	FBgn0259100	105096	0	1	2	viable	30B	Viable		WBGene00003143	ENSDARP00000059880,ENSDARP00000070420	MGI:2146813,MGI:2144989	PKHH2_HUMAN,PKHH1_HUMAN	JS307
JS308	CG42248	FBgn0259100	108508	0	1	4	viable	40D	Lethal		WBGene00003143	ENSDARP00000059880,ENSDARP00000070420	MGI:2146813,MGI:2144989	PKHH2_HUMAN,PKHH1_HUMAN	JS308
JS309	CG42248	FBgn0259100	110590	0	1	4	viable	40D	Semi		WBGene00003143	ENSDARP00000059880,ENSDARP00000070420	MGI:2146813,MGI:2144989	PKHH2_HUMAN,PKHH1_HUMAN	JS309
JS310	CG12118	FBgn0030101	107834	0	1	3	viable	30B	Viable		WBGene00013577	ENSDARP00000018012	MGI:1923786	MMAD_HUMAN	JS310
JS311	CG8531	FBgn0033918	104088	0	1	2	viable	40D	Semi		WBGene00001027	ENSDARP00000026754	MGI:2443386	DJC11_HUMAN	JS311
JS312	CG5532	FBgn0034902	105693	0	1	2	viable	40D	Semi	YJR085C		ENSDARP00000100331,ENSDARP00000093688,ENSDARP00000065335	MGI:1913404,MGI:1922962	TM14A_HUMAN,TM14C_HUMAN	JS312
JS313	CG5439	FBgn0032476	109602	1	1	3	viable	30B	Viable			ENSDARP00000098337	MGI:1921728	RUN2A_HUMAN,SNX29_HUMAN	JS313
JS314	CG15019	FBgn0035541	102427	0	1	3	viable	40D	Lethal		WBGene00016790	ENSDARP00000072173	MGI:1913475	LLPH_HUMAN	JS314
JS315	CG33695	FBgn0052831	109095	1	0.68	2	viable	30B	Viable		WBGene00012828	ENSDARP00000091894	MGI:1915609	BAP18_HUMAN	JS315
JS316	CG13436	FBgn0034532	100956	0	1	2	viable	30B	Viable			ENSDARP00000033381	MGI:1916579	CF165_HUMAN	JS316
JS317	CG15141	FBgn0032635	108728	2	1	2	viable	30B	Viable		WBGene00011912	ENSDARP00000019360	MGI:1913872	UBR7_HUMAN	JS317
JS318	CG2227	FBgn0011770	105750	0	1	2	viable	30B	Viable		WBGene00015483	ENSDARP00000044088	MGI:1915430	HYI_HUMAN	JS318
JS319	CG9038	FBgn0026076	110581	0	1	2	viable	40D	Lethal		WBGene00008121	ENSDARP00000087798,ENSDARP00000032901	MGI:1344373	UBL3_HUMAN	JS319
JS320	CG15120	FBgn0034454	107946	0	1	2	viable	40D	Semi		WBGene00017122	ENSDARP00000002287	MGI:1916560	PACRG_HUMAN	JS320
JS321	CG9951	FBgn0036671	109399	0	1	3	viable	30B	Viable			ENSDARP00000068709	MGI:1859608	CCD22_HUMAN	JS321
JS322	CG32066	FBgn0052066	107318	0	1	2	viable	40D	Lethal			ENSDARP00000039716,ENSDARP00000066783	MGI:1923520	FA49B_HUMAN	JS322
JS323	CG9186	FBgn0035206	105945	0	1	3	viable	30B	Semi	YPR147C	WBGene00008693,WBGene00009140	ENSDARP00000102907	MGI:1916082	CB043_HUMAN	JS323
JS324	CG11396	FBgn0037022	103546	0	1	2	viable	40D	Lethal		WBGene00016614	ENSDARP00000078783	MGI:2445089	TTC15_HUMAN	JS324
JS325	CG11009	FBgn0036318	108260	0	1	2	viable	30B	Viable		WBGene00015955	ENSDARP00000089702,ENSDARP00000065921	MGI:104709	WBP2_HUMAN	JS325
JS326	CG16721	FBgn0029820	103729	0	1	2	viable	40D	Lethal		WBGene00010875	ENSDARP00000045658	MGI:2444263	T11L1_HUMAN	JS326
JS327	CG31007	FBgn0051007	102596	1	1	3	viable	40D	Semi	YMR002W	WBGene00007630	ENSDARP00000076823,ENSDARP00000005265	MGI:1261428,MGI:2143558	CHC10_HUMAN,CHCH2_HUMAN	JS327
JS328	CG11050	FBgn0031836	107837	0	1	2	viable	30B	Viable	YGL101W, YBR242W	WBGene00018481	ENSDARP00000050728	MGI:1916942	HDDC2_HUMAN	JS328
JS329	CG13827	FBgn0039068	101466	0	1	2	viable	30B	Semi		WBGene00004196	ENSDARP00000066167	MGI:1920905	PX11C_HUMAN	JS329
JS330	CG11025	FBgn0028372	105416	0	1	2	viable	30B	Viable			ENSDARP00000077775	MGI:1920995	UBAC1_HUMAN	JS330
JS331	CG12659	FBgn0040929	100626	0	1	0	viable	40D	Semi	YEL044W		ENSDARP00000072582	MGI:2443014	IN80C_HUMAN	JS331
JS332	CG3918	FBgn0029873	104358	2	0.99	0	viable	30B	Lethal		WBGene00015746	ENSDARP00000064211	MGI:1914538	SR1IP_HUMAN	JS332
JS333	CG10194	FBgn0032790	107721	0	1	3	viable	40D	Lethal		WBGene00003584	ENSDARP00000101840	MGI:94203	NUD19_HUMAN	JS333
JS334	CG8671	FBgn0032938	105728	0	1	2	viable	30B	Lethal		WBGene00006368	ENSDARP00000081488,ENSDARP00000088960	MGI:2138935	F102A_HUMAN	JS334
JS335	CG12251	FBgn0033807	109314	0	1	2	viable	30B	Viable		WBGene00000177	ENSDARP00000063532	MGI:2664636	AQ12A_HUMAN,AQ12B_HUMAN	JS335
JS336	CG13601	FBgn0039126	110752	0	1	2	viable	30B	Lethal		WBGene00019274	ENSDARP00000082921	MGI:2686271	OPA3_HUMAN	JS336
JS337	CG13602	FBgn0039127	100439	0	1	3	viable	40D	Semi		WBGene00019274	ENSDARP00000082921	MGI:2686271	OPA3_HUMAN	JS337
JS338	CG30421	FBgn0050421	103553	1	1	2	viable	40D	Semi			ENSDARP00000080104,ENSDARP00000097526	MGI:2444541	UBP43_HUMAN,UBP31_HUMAN	JS338
JS339	CG6597	FBgn0036967	104418	0	1	5	viable	30B	Viable			ENSDARP00000068658,ENSDARP00000065314	MGI:1924113,MGI:2140972	DCNL5_HUMAN,DCNL4_HUMAN	JS339
JS340	CG6597	FBgn0036967	104778	0	1	3	viable	30B	Lethal			ENSDARP00000068658,ENSDARP00000065314	MGI:1924113,MGI:2140972	DCNL5_HUMAN,DCNL4_HUMAN	JS340
JS341	CG4552	FBgn0031304	110700	0	1	4	viable	30B	Viable		WBGene00008974	ENSDARP00000065137	MGI:1914831	TBC23_HUMAN	JS341
JS342	CG15362	FBgn0031378	100806	0	1	0	viable	40D	Lethal		WBGene00016150	ENSDARP00000102849,ENSDARP00000072181	MGI:1914097	HINT3_HUMAN	JS342
JS343	CG14905	FBgn0038452	103386	0	1	2	sterile	30B	Viable			ENSDARP00000013307	MGI:3607777,MGI:2446120	CC114_HUMAN,CCD63_HUMAN	JS343
JS344	CG3008	FBgn0031643	103828	0	1	2	viable	30B	Viable		WBGene00014012	ENSDARP00000062744	MGI:1914128	RIOK3_HUMAN	JS344
JS345	CG4789	FBgn0030792	101535	0	1	2	viable	30B	Viable		WBGene00013790	ENSDARP00000060023	MGI:1914907	RABL3_HUMAN	JS345
JS346	CG5720	FBgn0028471	110710	0	1	2	lethal	30B	Viable		WBGene00022019	ENSDARP00000060694	MGI:1919824	ZC3HE_HUMAN	JS346
JS347	CG9922	FBgn0038196	105294	0	1	2	viable	30B	Lethal		WBGene00008768	ENSDARP00000077781	MGI:1914943	HYPK_HUMAN	JS347
JS348	CG17687	FBgn0036348	100450	1	1	2	viable	30B	Viable			ENSDARP00000005227	MGI:1289258	WDR96_HUMAN	JS348
JS349	CG6707	FBgn0036058	110291	0	1	2	viable	40D	Lethal		WBGene00022167	ENSDARP00000072921,ENSDARP00000029568,ENSDARP00000056375	MGI:1919769,MGI:2448501	TM55B_HUMAN,TM55A_HUMAN	JS349
JS350	CG12858	FBgn0033958	110674	0	1	3	viable	30B	Viable		WBGene00020051	ENSDARP00000005390,ENSDARP00000063028	MGI:1922925	MFSD6_HUMAN	JS350
JS351	CG17712	FBgn0027597	105119	0	1	3	viable	30B	Viable			ENSDARP00000081875,ENSDARP00000081305	MGI:1917825,MGI:2145304	GFOD2_HUMAN,GFOD1_HUMAN	JS351
JS352	CG5861	FBgn0015338	108302	0	1	2	viable	30B	Lethal		WBGene00022734	ENSDARP00000058382	MGI:1915011	TM147_HUMAN	JS352
JS353	CG16890	FBgn0028932	109003	0	1	0	viable	30B	Viable		WBGene00009146,WBGene00086566	ENSDARP00000009947	MGI:1917817	F10C1_HUMAN	JS353
JS354	CG7510	FBgn0036741	105969	0	1	2	viable	30B	Viable			ENSDARP00000095655	MGI:1915776	GP155_HUMAN	JS354
JS355	CG31004	FBgn0051004	108297	0	1	4	viable	40D	lethal		WBGene00010540	ENSDARP00000100388	MGI:1918983	SUSD2_HUMAN	JS355
JS356	CG9166	FBgn0029514	105481	0	1	2	viable	30B	Viable		WBGene00019677		MGI:1922843	CG030_HUMAN	JS356
JS357	CG13178	FBgn0033685	110148	1	1	3	viable	30B	Viable		WBGene00019996	ENSDARP00000098078,ENSDARP00000101962	MGI:1916308	OSCP1_HUMAN	JS357
JS358	CG4525	FBgn0038358	107708	2	1	3	viable	40D	Semi		WBGene00001129	ENSDARP00000032176,ENSDARP00000101775	MGI:2444853	TTC26_HUMAN	JS358
JS359	CG6954	FBgn0039000	108215	1	1	2	viable	30B	Lethal		WBGene00019935	ENSDARP00000080824,ENSDARP00000101782,ENSDARP00000099590	MGI:2686021	ANKF1_HUMAN	JS359
JS360	CG6814	FBgn0020407	101756	1	1	3	viable	30B	Viable		WBGene00019822	ENSDARP00000011401	MGI:1918427	M89BB_HUMAN	JS360
JS361	CG12107	FBgn0033209	110293	1	0.99	0	viable	30B	Viable		WBGene00018431	ENSDARP00000100542	MGI:1914638	CT024_HUMAN	JS361
JS362	CG7742	FBgn0031690	100125	0	1	2	viable	40D	Semi			ENSDARP00000006223	MGI:1914499	TBC19_HUMAN	JS362
JS363	CG1116	FBgn0037297	104878	0	1	3	viable	30B	Semi		WBGene00010815	ENSDARP00000048920	MGI:1915956	RGP1_HUMAN	JS363
JS364	CG8500	FBgn0037754	104416	2	0.99	3	viable	30B	Lethal		WBGene00016911	ENSDARP00000097637,ENSDARP00000102016,ENSDARP00000025540	MGI:2183442,MGI:1915453	DIRA1_HUMAN,DIRA2_HUMAN	JS364
JS365	CG6972	FBgn0039008	108757	0	1	2	viable	40D	Lethal			ENSDARP00000096640,ENSDARP00000048870	MGI:106313	PPDE2_HUMAN	JS365
JS366	CG3337	FBgn0038871	106780	0	1	3	lethal	30B	Viable		WBGene00012658	ENSDARP00000041377,ENSDARP00000060425,ENSDARP00000037596	MGI:2384888,MGI:1915323	F173B_HUMAN,F173A_HUMAN	JS366
