## Supplemental Table 4 for "Functional unknomics: closing the knowledge gap to accelerate biomedical research"

### Sheet: Sheet1
	Stock ID	CG number	Fly Symbol	Human Uniprot ID	Human Symbol	Female Fertility	Male Fertility	Wing posterior compartment	EGFP:Htt aggregation	Starvation	ROS	Climbing
	JS61	CG17018	Marf1	LKAP_HUMAN	MARF1	semi-sterile
	JS40	CG8237	CG8237	FA8A1_HUMAN	FAM8A1	semi-sterile
	JS353	CG16890	CG16890	F10C1_HUMAN	FRA10AC1		semi-sterile	decreased area	increased aggregation
	JS71	CG10064	CG10064	CFA52_HUMAN	CFAP52		semi-sterile
	JS175	CG14183	CG14183	DRC11_HUMAN	IQCA1/1L		semi-sterile
	JS348	CG17687	CG17687	CFA43_HUMAN	CFAP43		semi-sterile
	JS28	CG8135	CG8135	LMBD2_HUMAN	LMBRD2		semi-sterile
	JS137	CG18675	CG18675	CU059_HUMAN	CFAP298		sterile
	JS330	CG11025	isopeptidase-T-3	UBAC1_HUMAN	UBAC1		sterile
	JS39	CG31320	HEATR2	DAAF5_HUMAN	DNAAF5		sterile
	JS173	CG5155	gudu	ARMC4_HUMAN	ARMC4		sterile
	JS223	CG5458	CG5458	RSPH1_HUMAN	RSPH1		sterile
	JS27	CG6153	CG6153	PITH1_HUMAN	PITHD1		sterile
	JS256	CG1105	CG1105	ARRD3_HUMAN	ARRDC1-5			anterior decrease
	JS204	CG5885	CG5885	SSRG_HUMAN	SSR3			decreased area	increased aggregation
	JS191	CG6734	Wdr81	WDR81_HUMAN	WDR81			decreased area			resistant
	JS125	CG9093	Tsp26A	TSN5_HUMAN	TSPAN5/14/17			decreased area
	JS254	CG15896	mldr	MRRP3_HUMAN	PRORP			decreased area			resistant
	JS3	CG12004	CG12004	T184B_HUMAN,T184C_HUMAN,T184A_HUMAN	TMEM184A/B			decreased area
	JS121	CG13367	CG13367	GATD1_HUMAN	GATAD1			decreased area
	JS151	CG13957	SWIP	WASH7_human	WASHC4			decreased area
	JS253	CG3625	CG3625	AIG1_HUMAN	AIG1/ADTRP			decreased area
	JS153	CG5882	CG5882	CC147_HUMAN	CFAP58			decreased area
	JS158	CG6607	CG6607	KLRAQ_HUMAN	PPP1R21			decreased area
	JS145	CG7759	Smyd4-3	SMYD4_HUMAN	SMYD4			decreased area
	JS36	CG9213	CG9213	C19L2_HUMAN	CWF19L2			decreased area
	JS11	CG9752	CG9752	CI064_HUMAN	C9orf64			decreased area
	JS84	CG11103	CG11103	TM2D2_HUMAN	TM2D2			increased area
	JS210	CG12090	Iml1	DEPD5_HUMAN	DEPDC5			increased area
	JS343	CG14905	CG14905	CC114_HUMAN	CCDC63/CDCC114			increased area
	JS86	CG14105	CG14105	TTC36_HUMAN	TTC36				increased aggregation
	JS267	CG18812	Gdap2	GDAP2_HUMAN	GDAP2				increased aggregation
	JS161	CG4050	Tmtc3	TMTC3_HUMAN	TMTC3				increased aggregation
	JS62	CG7785	CG7785	SPRY7_HUMAN	SPRYD7				increased aggregation
	JS124	CG9723	CG9723	T194A_HUMAN	NEMP1/2					resistant
	JS164	CG3223	CG3223	UBL7_HUMAN	UBL7					resistant
	JS20	CG11534	DEF8	DEFI8_HUMAN	DEF8					resistant
	JS6	CG13784	CG13784	PQLC1_HUMAN	SLC66A2					resistant
	JS50	CG31259	CG31259	TM135_HUMAN	TMEM135					resistant
	JS8	CG4593	CG4593	CCD25_HUMAN	CCDC25					resistant
	JS4	CG5850	CG5850	T184B_HUMAN,T184C_HUMAN,T184A_HUMAN	TMEM184C					resistant
	JS135	CG9536	CG9536	TM115_HUMAN	TMEM115					resistant
	JS208	CG15738	sicily	NDUF6_HUMAN	NDUFAF6					sensitive
	JS10	CG7974	CG7974	CI078_HUMAN	C9orf78						resistant
	JS263	CG3709	CG3709	PUS10_HUMAN	PUS10						resistant	Slower D22
	JS248	CG12730	CG12730	Marvel Gene family	(MARVEL FAMILY)						resistant
	JS142	CG13604	CG13604	UBS3B_HUMAN	UBASH3A/B						resistant
	JS257	CG14325	CG14325	TCTE1_HUMAN	TCTE1						resistant
	JS131	CG4025	CG4025	DRAM1_HUMAN,DRAM1_HUMAN	DRAM1/2						resistant
	JS212	CG31638	CG31638	C102B_HUMAN,C102A_HUMAN	CCDC102A/B						resistant
	JS250	CG34348	CG34348	TMM68_HUMAN	TMEM68						resistant
	JS258	CG30398	CG30398	MITD1_HUMAN	MITD1						resistant
	JS14	CG9154	CG9154	EFMT1_HUMAN	EEF1AKMT1						sensitive
	JS59	CG9328	CG9328	F107A_HUMAN,F107B_HUMAN	FAM107A/B						sensitive
	JS270	CG13708	CG13708	LRC49_HUMAN	LRRC49							Slower D8 & D22
	JS231	CG13920	CG13920	TMM35_HUMAN	TMEM35A							Slower D8 & D22
	JS176	CG3479	osp	MPRIP_HUMAN	MPRIP/TRIOBP							Slower D8 & D22
	JS251	CG40191	CG40191	CNPD1_HUMAN	CNPPD1							Slower D8 & D22
	JS321	CG9951	CG9951	CCD22_HUMAN	CCDC22							Slower D8 & D22
